# Patterning and growth are coordinated early in the cell cycle

**DOI:** 10.1101/2022.09.22.508753

**Authors:** Cara M. Winter, Pablo Szekely, Heather Belcher, Raina Carter, Matthew Jones, Scott E. Fraser, Thai V. Truong, Philip N. Benfey

## Abstract

Precise control of cell division is essential for proper patterning and growth during the development of multicellular organisms. Coordination of formative (asymmetric) divisions that generate new tissue patterns with proliferative (symmetric) divisions that promote growth is poorly understood. Here, we employed quantitative 4D light sheet and confocal microscopy to probe in vivo the dynamics of two transcription factors, SHORTROOT (SHR) and SCARECROW (SCR), which are required for asymmetric division in the stem cell niche of Arabidopsis roots [1,2]. Long-term (up to 48 hours), frequent (every 15 minutes) imaging of the two regulators in tandem in single cells, in conjunction with a SHR induction system, enabled us to challenge an existing bistable model[3] of the SHR/SCR gene regulatory network. By directly controlling SHR and SCR expression dynamics, we were able to identify key features that are essential for rescue of asymmetric division in *shr* mutants. We show that instead of high stable levels of nuclear SHR and SCR, only low transient levels of expression are required. Nuclear SHR kinetics do not follow predictions of the bistable model, and the regulatory relationship between SHR and SCR can be modeled by monostable alternatives. Furthermore, expression of these two regulators early in the cell cycle determines the orientation of the division plane, resulting in either formative or proliferative cell division. Our findings provide evidence for an uncharacterized mechanism by which developmental regulators directly coordinate patterning and growth.
