## Supplementary Data Table 3 for "Patterning and growth are coordinated early in the cell cycle"

Feature Name	Feature Description	Confocal - Full trajectories	Confocal - Separated trajectories	Light sheet - full trajectories	Light sheet - Separated trajectories
time at max rate - shr	time at the maximum rate of the SHR trajectory	X	X	X	X
shr at max rate - shr	SHR level at the time of the maximum rate of the SHR trajectory	X	X	X	X
nuclear size at max rate - shr	size of nucleus at the time of the maximum rate of the SHR trajectory	X	X	X	X
max rate - shr	maximum rate of the SHR trajectory	X	X	X	X
time at max rate - nuclear size	time at the maximum rate of the nuclear size trajectory	X	X	X	X
shr at max rate - nuclear size	SHR level at the time of the maximum rate of the nuclear size trajectory	X	X	X	X
nuclear size at max rate - nuclear size	nuclear size at the maximum rate of the nuclear size trajectory	X	X	X	X
max rate - nuclear size	maximum rate of the nuclear size trajectory	X	X	X	X
time at max rate - norm nuclear size	time at the maximum rate of the normalized nuclear size trajectory	X	X	X	X
shr at max rate - norm nuclear size	SHR level at the time of the maximum rate of the normalized nuclear size trajectory	X	X	X	X
nuclear size at max rate - norm nuclear size	nuclear size at the time of the maximum rate of the normalized nuclear size trajectory	X	X	X	X
max rate - norm nuclear size	maximum rate of the normalized nuclear size trajectory	X	X	X	X
AUC - shr	Area under the curve for the SHR trajectory	X	X	X	X
mean - shr	Mean of the SHR trajectory	X	X	X	X
std - shr	Standard deviation of the SHR trajectory	X	X	X	X
cv - shr	Coefficient of variation of the SHR trajectory	X	X	X	X
mean - nuclear size	Mean of the nuclear size trajectory	X	X	X	X
std - nuclear size	Standard deviation of the nuclear size trajectory	X	X	X	X
cv - nuclear size	Coefficient of variation of the nuclear size trajectory	X	X	X	X
mean - norm nuclear size	Mean of the normalized nuclear size trajectory	X	X	X	X
std - norm nuclear size	Standard deviation of the normalized nuclear size trajectory	X	X	X	X
cv - norm nuclear size	Coefficient of variation of the normalized nuclear size trajectory	X	X	X	X
quantile 0.5 - shr	0.5 quantile of the SHR trajectory	X	X	X	X
first time at quantile 0.5 - shr	first time at the 0.5 quantile of the SHR trajectory	X	X	X	X
quantile 0.95 - shr	0.95 quantile of the SHR trajectory	X	X	X	X
first time at quantile 0.95 - shr	first time at the 0.95 quantile of the SHR trajectory	X	X	X	X
cell pos	cell position relative to the QC (cell 1 is the closest, 5 is the furthest away)	X	X	X	X
quantile 0.3 - nuclear size	0.3 quantile of the nuclear size trajectory	X	X	X	X
first time at quantile 0.3 - nuclear size	first time at the 0.3 quantile of the nuclear size trajectory is crossed	X	X	X	X
quantile 0.5 - nuclear size	0.5 quantile of the nuclear size trajectory	X	X	X	X
first time at quantile 0.5 - nuclear size	first time at the 0.5 quantile of the nuclear size trajectory is crossed	X	X	X	X
quantile 0.7 - nuclear size	0.7 quantile of the nuclear size trajectory	X	X	X	X
first time at quantile 0.7 - nuclear size	first time at the 0.7 quantile of the nuclear size trajectory is crossed	X	X	X	X
quantile 0.95 - nuclear size	0.95 quantile of the nuclear size trajectory	X	X	X	X
first time at quantile 0.95 - nuclear size	first time at the 0.95 quantile of the nuclear size trajectory is crossed	X	X	X	X
quantile 0.3 - norm nuclear size	0.3 quantile of the norm nuclear size trajectory	X	X	X	X
first time at quantile 0.3 - norm nuclear size	first time at the 0.3 quantile of the normalized nuclear size trajectory is crossed	X	X	X	X
quantile 0.5 - norm nuclear size	0.5 quantile of the norm nuclear size trajectory	X	X	X	X
first time at quantile 0.5 - norm nuclear size	first time at the 0.5 quantile of the normalized nuclear size trajectory is crossed	X	X	X	X
quantile 0.7 - norm nuclear size	0.7 quantile of the norm nuclear size trajectory	X	X	X	X
first time at quantile 0.7 - norm nuclear size	first time at the 0.7 quantile of the normalized nuclear size trajectory is crossed	X	X	X	X
quantile 0.95 - norm nuclear size	0.95 quantile of the norm nuclear size trajectory	X	X	X	X
first time at quantile 0.95 - norm nuclear size	first time at the 0.95 quantile of the normalized nuclear size trajectory is crossed	X	X	X	X
norm nuclear size at shr threshold	normalized nuclear size at the time the SHR threshold is crossed	X	X	X	X
time from theshold to end	time from threshold to the end of the timecourse	X	X	X	X
norm nuclear size at first shr level of 0.02	normalized nuclear size at the time the SHR trajectory crosses 0.02		X		X
norm nuclear size at first shr level of 0.04	normalized nuclear size at the time the SHR trajectory crosses 0.04		X
norm nuclear size at first shr level of 0.06	normalized nuclear size at the time the SHR trajectory crosses 0.06		X
norm nuclear size at first shr level of 0.08	normalized nuclear size at the time the SHR trajectory crosses 0.08		X
norm nuclear size at first shr level of 0.1	normalized nuclear size at the time the SHR trajectory crosses 0.1		X		X
norm nuclear size at first shr level of 0.2	normalized nuclear size at the time the SHR trajectory crosses 0.2		X
AUC shr levels at norm nuclear window of 0.25	area under the curve for the SHR trajectory during the normalized nuclear size window 0 - 0.25		X		X
AUC shr levels at norm nuclear window of 0.5	area under the curve for the SHR trajectory during the normalized nuclear size window 0.25 - 0.5		X		X
AUC shr levels at norm nuclear window of 0.75	area under the curve for the SHR trajectory during the normalized nuclear size window 0.5 - 0.75		X		X
AUC shr levels at norm nuclear window of 1	area under the curve for the SHR trajectory during the normalized nuclear size window 0.75 - 1		X		X
Max shr levels at norm nuclear window of 0.25	maximum SHR level during the normalized nuclear size window 0 - 0.25		X		X
Max shr levels at norm nuclear window of 0.5	maximum SHR level during the normalized nuclear size window 0.25 - 0.5		X		X
Max shr levels at norm nuclear window of 0.75	maximum SHR level during the normalized nuclear size window 0.5 - 0.75		X		X
Max shr levels at norm nuclear window of 1	maximum SHR level during the normalized nuclear size window 0.75 - 1		X		X
scr at max rate - shr	SCR level at the time of the maximum rate of the SHR trajectory			X	X
time at max rate - scr	time at the maximum rate of the SCR trajectory			X	X
shr at max rate - scr	SHR level at the time of the maximum rate of the SCR trajectory			X	X
scr at max rate - scr	SCR level at the time of the maximum rate of the SCR trajectory			X	X
nuclear size at max rate - scr	nuclear size at the time of the maximum rate of the SCR trajectory			X	X
max rate - scr	maximum rate of the SCR trajectory			X	X
scr at max rate - nuclear size	SCR level at the time of the maximum rate of the nuclear size trajectory			X	X
scr at max rate - norm nuclear size	SCR level at the time of the maximum rate of the normalized nuclear size trajectory			X	X
AUC - scr	area under the curve for the SCR trajectory			X	X
mean - scr	mean of the SCR trajectory			X	X
std - scr	standard deviation of the SCR trajectory			X	X
cv - scr	coefficient of variation of the SCR trajectory			X	X
quantile 0.5 - scr	0.5 quantile of the SCR trajectory			X	X
first time at quantile 0.5 - scr	first time at the 0.5 quantile of the SCR trajectory			X	X
quantile 0.95 - scr	0.95 quantile of the SCR trajectory			X	X
first time at quantile 0.95 - scr	first time at the 0.95 quantile of the SCR trajectory			X	X
cor shr / scr	correlation between the SHR and SCR trajectories			X	X
norm nuclear size at scr threshold	normalized nuclear size at the SCR threshold			X	X
norm nuclear size at first shr level of 0.05	normalized nuclear size at the first time the SHR level reaches 0.05				X
norm nuclear size at first shr level of 0.075	normalized nuclear size at the first time the SHR level reaches 0.075				X
norm nuclear size at first shr level of 0.3	normalized nuclear size at the first time the SHR level reaches 0.3				X
norm nuclear size at first shr level of 0.5	normalized nuclear size at the first time the SHR level reaches 0.5				X
norm nuclear size at first shr level of 0.7	normalized nuclear size at the first time the SHR level reaches 0.7				X
norm nuclear size at first shr level of 1	normalized nuclear size at the first time the SHR level reaches 1				X
norm nuclear size at first scr level of 0.02	normalized nuclear size at the first time the SCR level reaches 0.02				X
norm nuclear size at first scr level of 0.05	normalized nuclear size at the first time the SCR level reaches 0.05				X
norm nuclear size at first scr level of 0.075	normalized nuclear size at the first time the SCR level reaches 0.075				X
norm nuclear size at first scr level of 0.1	normalized nuclear size at the first time the SCR level reaches 0.1				X
norm nuclear size at first scr level of 0.3	normalized nuclear size at the first time the SCR level reaches 0.3				X
norm nuclear size at first scr level of 0.5	normalized nuclear size at the first time the SCR level reaches 0.5				X
norm nuclear size at first scr level of 0.7	normalized nuclear size at the first time the SCR level reaches 0.7				X
norm nuclear size at first scr level of 1	normalized nuclear size at the first time the SCR level reaches 1				X
AUC scr levels at norm nuclear window of 0.25	area under the curve for the SCR trajectory during the normalized nuclear size window 0 - 0.25				X
AUC scr levels at norm nuclear window of 0.5	area under the curve for the SCR trajectory during the normalized nuclear size window 0.25 - 0.5				X
AUC scr levels at norm nuclear window of 0.75	area under the curve for the SCR trajectory during the normalized nuclear size window 0.5 - 0.75				X
AUC scr levels at norm nuclear window of 1	area under the curve for the SCR trajectory during the normalized nuclear size window 0.75 - 1				X
Max scr levels at norm nuclear window of 0.25	maximum SCR level during the normalized nuclear size window 0 - 0.25				X
Max scr levels at norm nuclear window of 0.5	maximum SCR level during the normalized nuclear size window 0.25 - 0.5				X
Max scr levels at norm nuclear window of 0.75	maximum SCR level during the normalized nuclear size window 0.5 - 0.75				X
Max scr levels at norm nuclear window of 1	maximum SCR level during the normalized nuclear size window 0.75 - 1				X
