## Supplementary material for "Patterning and growth are coordinated early in the cell cycle": Code for trajectory analysis: data_description.csv

INPUTS
Filename	Field name	Description
2022.07.21_10-34-01_all_data.csv	ExpID	unique experiment and root id
2022.07.21_10-34-01_all_data.csv	cellfile	the cell file identifier names given as relative positions from the camera viewing point. Up to 5 cell files were done for each root
2022.07.21_10-34-01_all_data.csv	parentcell	the name of the cell at the beginning of the trajectory, if the cell divide this field remains the same (goes from cell1-cell5)
2022.07.21_10-34-01_all_data.csv	cell	the name of the cell: the parent cell's name, and an additional letter representing that the cell underwent a symmetric division (a - root-ward direction and b shootward direction)
2022.07.21_10-34-01_all_data.csv	trackID	A unique identifer for the track (root + cellfile +cell).
2022.07.21_10-34-01_all_data.csv	SHRmean	The mean expression of SHR in the nucleus
2022.07.21_10-34-01_all_data.csv	SCRmean	The mean expression of SCR in the nucleus
2022.07.21_10-34-01_all_data.csv	H2Bmean	The mean expression of H2B in the nucleus
2022.07.21_10-34-01_all_data.csv	rounds	The image's number in the timecourse
2022.07.21_10-34-01_all_data.csv	normSHR	The mean expression of SHR in the nucleus / The mean expression of H2B in the nucleus
2022.07.21_10-34-01_all_data.csv	normSCR	The mean expression of SCR in the nucleus / The mean expression of H2B in the nucleus
2022.07.21_10-34-01_all_data.csv	time	the time passed since the beginning of the measurement (usually rounds/4) in hours
2022.07.21_10-34-01_all_data.csv	asymround	whether the track ended in an asymmetric division ("NA" - no, ## - the last round of the trajectory)
2022.07.21_10-34-01_all_data.csv	symround	whether the track ended in a symmetric division ("NA" - no, ## - the last round of the trajectory)
2022.07.21_10-34-01_all_data.csv	endround	whether the track ended at end of experiment without division ("NA" - no, ## - the last round of the trajectory)
2022.07.21_10-34-01_all_data.csv	diameter	the nuclear diameter obtained from IMARIS
20220221 Divisions in hydroxy vs no hydroxy.xlsx	ExpID	unique experiment and root id
20220221 Divisions in hydroxy vs no hydroxy.xlsx	treatment	whether mock or hydroxyurea used
20220221 Divisions in hydroxy vs no hydroxy.xlsx	cellfile	the cell file identifier names given as relative positions from the camera viewing point. Up to 5 cell files were done for each root
20220221 Divisions in hydroxy vs no hydroxy.xlsx	cell	the name of the cell: the parent cell's name, and an additional letter representing that the cell underwent a symmetric division (a - root-ward direction and b shootward direction)
20220221 Divisions in hydroxy vs no hydroxy.xlsx	asym	whether the track ended in an asymmetric division ("NA" - no, ## - the last round of the trajectory)
20220221 Divisions in hydroxy vs no hydroxy.xlsx	sym	whether the track ended in a symmetric division ("NA" - no, ## - the last round of the trajectory)
20220221 Divisions in hydroxy vs no hydroxy.xlsx	end	whether the track ended at end of experiment without division ("NA" - no, ## - the last round of the trajectory)
20220221 Divisions in hydroxy vs no hydroxy.xlsx	divides?	whether the track ended with a division
20220221 Divisions in hydroxy vs no hydroxy.xlsx	sym/asym	with what division did the track ended
cellsize_dat_20220310.csv	Column A	unique experiment and root id
cellsize_dat_20220310.csv	Column B	the cell file identifier names given as relative positions from the camera viewing point. Up to 5 cell files were done for each root
cellsize_dat_20220310.csv	Column C	the name of the cell at the beginning of the trajectory, if the cell divide this field remains the same (goes from cell1-cell5)
cellsize_dat_20220310.csv	Column D	the name of the cell: the parent cell's name, and an additional letter representing that the cell underwent a symmetric division (a - root-ward direction and b shootward direction)
cellsize_dat_20220310.csv	Column E	The image's number in the timecourse
cellsize_dat_20220310.csv	Column F	the median slice of cell in z stack
cellsize_dat_20220310.csv	Column G	row of center of cell in image
cellsize_dat_20220310.csv	Column H	column of center of cell in image
cellsize_dat_20220310.csv	Column I	an alternative method to calculate the corrected cell size - which takes the convex hull of the biggest connected component
cellsize_dat_20220310.csv	Column J	corrected cell size calculated as described in the methods
Exp00160_subdata_sort_20220517.txt	Column A	index
Exp00160_subdata_sort_20220517.txt	ExpID	unique experiment and root id
Exp00160_subdata_sort_20220517.txt	cellfile	the cell file identifier names given as relative positions from the camera viewing point. Up to 5 cell files were done for each root
Exp00160_subdata_sort_20220517.txt	parentcell	the name of the cell at the beginning of the trajectory, if the cell divide this field remains the same (goes from cell1-cell5)
Exp00160_subdata_sort_20220517.txt	cell	the name of the cell: the parent cell's name, and an additional letter representing that the cell underwent a symmetric division (a - root-ward direction and b shootward direction)
Exp00160_subdata_sort_20220517.txt	SHRmean	The mean expression of SHR in the nucleus
Exp00160_subdata_sort_20220517.txt	H2Bmean	The mean expression of H2B in the nucleus
Exp00160_subdata_sort_20220517.txt	normSHR	The mean expression of SHR in the nucleus / The mean expression of H2B in the nucleus
Exp00160_subdata_sort_20220517.txt	SCRmean	The mean expression of SCR in the nucleus
Exp00160_subdata_sort_20220517.txt	H2Bmean	The mean expression of H2B in the nucleus
Exp00160_subdata_sort_20220517.txt	normSCR	The mean expression of SCR in the nucleus / The mean expression of H2B in the nucleus
Exp00160_subdata_sort_20220517.txt	round	The image's number in the timecourse
Exp00160_subdata_sort_20220517.txt	time	the time passed since the beginning of the measurement (usually rounds/4) in hours
Exp00160_subdata_sort_20220517.txt	asymround	whether the track ended in an asymmetric division ("NA" - no, ## - the last round of the trajectory)
Exp00160_subdata_sort_20220517.txt	symround	whether the track ended in a symmetric division ("NA" - no, ## - the last round of the trajectory)
Exp00160_subdata_sort_20220517.txt	endround	whether the track ended at end of experiment without division ("NA" - no, ## - the last round of the trajectory)
Exp00160_subdata_sort_20220517.txt	trackfilename	A unique identifer for the track (root + cellfile +cell).
ExperimentMetaData_LightSheet.csv	ExpID	unique experiment and root id
ExperimentMetaData_LightSheet.csv	InductionType	Whether the root was fully induced or not
ExperimentMetaData_LightSheet.csv	Dex Conc.	the concentration of dex used in the experiment
ExperimentMetaData_LightSheet.csv	RunDate	date of experiment
ExperimentMetaData_LightSheet.csv	RunTime	time of starting the measurment
ExperimentMetaData_LightSheet.csv	DexStartTime	time of transfer to dex
experiment_info_genotype_points.csv	Column A	index
experiment_info_genotype_points.csv	ExpID	unique experiment and root id
experiment_info_genotype_points.csv	genotype	genotype of root (line) used in experiment
experiment_info_genotype_points.csv	points	number of points in track
experiment_info_genotype_points.csv	dex	induction level
experiment_info_genotype_points.csv	RunTime	time of starting the measurement
experiment_info_genotype_points.csv	DexStartTime	time of transfer to dex
fit_params_20220908b.fits		A file with our fitting best fit parameters for SCR response to SHR, if you wish to save time you can use this file to skip the fitting in code.
perSHRdat_20220909.csv	Column A	unique experiment and root id
perSHRdat_20220909.csv	Column B	the cell file identifier names given as relative positions from the camera viewing point. Up to 5 cell files were done for each root
perSHRdat_20220909.csv	Column C	the name of the cell at the beginning of the trajectory, if the cell divide this field remains the same (goes from cell1-cell5)
perSHRdat_20220909.csv	Column D	the name of the cell: the parent cell's name, and an additional letter representing that the cell underwent a symmetric division (a - root-ward direction and b shootward direction)
perSHRdat_20220909.csv	Column E	The image's number in the timecourse
perSHRdat_20220909.csv	Column F	the median slice of cell in z stack
perSHRdat_20220909.csv	Column G	row of center of cell in image
perSHRdat_20220909.csv	Column H	column of center of cell in image
perSHRdat_20220909.csv	Column I	mean SHR level in nucleus
perSHRdat_20220909.csv	Column J	Mean SHR level surrounding the nucleus (pericycle)
perSHRdat_20220909.csv	Column K	Mean SHR level surrounding the nucleus (pericycle) after applying the Otsu thresholding on the pericycle mask
twocolordata_20220909.txt	Column A	index
twocolordata_20220909.txt	ExpID	unique experiment and root id
twocolordata_20220909.txt	cellfile	the cell file identifier names given as relative positions from the camera viewing point. Up to 5 cell files were done for each root
twocolordata_20220909.txt	parentcell	the name of the cell at the beginning of the trajectory, if the cell divide this field remains the same (goes from cell1-cell5)
twocolordata_20220909.txt	cell	the name of the cell: the parent cell's name, and an additional letter representing that the cell underwent a symmetric division (a - root-ward direction and b shootward direction)
twocolordata_20220909.txt	SHRmean	The mean expression of SHR in the nucleus
twocolordata_20220909.txt	H2Bmean	The mean expression of H2B in the nucleus
twocolordata_20220909.txt	normSHR	The mean expression of SHR in the nucleus / The mean expression of H2B in the nucleus
twocolordata_20220909.txt	round	The image's number in the timecourse
twocolordata_20220909.txt	time	the time passed since the beginning of the measurement (usually rounds/4) in hours
twocolordata_20220909.txt	asymround	whether the track ended in an asymmetric division ("NA" - no, ## - the last round of the trajectory)
twocolordata_20220909.txt	symround	whether the track ended in a symmetric division ("NA" - no, ## - the last round of the trajectory)
twocolordata_20220909.txt	endround	whether the track ended at end of experiment without division ("NA" - no, ## - the last round of the trajectory)
twocolordata_20220909.txt	filename	A unique identifer for the track (root + cellfile +cell).
twocolordata_20220909.txt	genotype	genotype of root (line) used in experiment
twocolordata_20220909.txt	points	length of track
twocolordata_20220909.txt	dex	the concentration of dex used in the experiment
twocolordata_20220909.txt	RunTime	time of starting the measurment
twocolordata_20220909.txt	DexStartTime	time of transfer to dex
Outputs
MLResults %DATETIME%.csv	Column A	dataset
MLResults %DATETIME%.csv	All	SVM with all features accuracy value
numbers_table %DATETIME%.csv	Column A	description of number
numbers_table %DATETIME%.csv	Column B	value we wrote in paper
Data %DATETIME%.csv	Exp	unique experiment and root id
Data %DATETIME%.csv	file	the cell file identifier names given as relative positions from the camera viewing point. Up to 5 cell files were done for each root
Data %DATETIME%.csv	cell	the name of the cell: the parent cell's name, and an additional letter representing that the cell underwent a symmetric division (a - root-ward direction and b shootward direction)
Data %DATETIME%.csv	dex	the concentration of dex used in the experiment
Data %DATETIME%.csv	ind	round
Data %DATETIME%.csv	time	time from transfering to dex in hours
Data %DATETIME%.csv	smoothed shr	smoothed preprocessed shr/h2b values
Data %DATETIME%.csv	smoothed scr (LS only)	smoothed preprocessed scr/h2b values
Data %DATETIME%.csv	smoothed nuclear size	smoothed preprocessed nuclear size values
Data %DATETIME%.csv	time	time from transfering to dex in hours
Data %DATETIME%.csv	shr	preprocessed shr/h2b values
Data %DATETIME%.csv	scr (LS only)	preprocessed scr/h2b values
Data %DATETIME%.csv	nuclear size	preprocessed nuclear size values
Data %DATETIME%.csv	norm NS FT	normalized nuclear size values using the entire line from each cell (used in first cell of trajectory)
Data %DATETIME%.csv	norm NS sep	normalized nuclear size values using only the current cell's nuclear size (used for cells that start in symmetric divisions)
Data %DATETIME%.csv	div	whether the cell divides assymetrically or not - in joined datasets, or "A" for asymmetric, "S" for symmetric" and "N" for non divided for the separated trajectories
Data %DATETIME%.csv	time to div	time to end of track (from transer to dex).
data_stats_4_bins %DATETIME%.csv	col	nuclear size window's prediction
data_stats_4_bins %DATETIME%.csv	%badlyPredicted	percentage of wrongly predicted by the threshold
data_stats_4_bins %DATETIME%.csv	%not_div but pred to div	out of the total number of incorrectly predicted - how many false positives there were
data_stats_4_bins %DATETIME%.csv	%div but pred not to div	out of the total number of incorrectly predicted - how many false negatives there were
data_thresholds_4_bins %DATETIME%.csv	Exp	unique experiment and root id
data_thresholds_4_bins %DATETIME%.csv	File	the cell file identifier names given as relative positions from the camera viewing point. Up to 5 cell files were done for each root
data_thresholds_4_bins %DATETIME%.csv	cell	the name of the cell: the parent cell's name, and an additional letter representing that the cell underwent a symmetric division (a - root-ward direction and b shootward direction)
data_thresholds_4_bins %DATETIME%.csv	Full_min_cell_size	min value used for normalization of nuclear size used in the full trajectory case
data_thresholds_4_bins %DATETIME%.csv	Full_p9Q_cell_size	0.9 quantile value used for normalization of nuclear size used in the full trajectory case
data_thresholds_4_bins %DATETIME%.csv	Sep_min_cell_size	min value used for normalization of nuclear size used in the separated trajectory case
data_thresholds_4_bins %DATETIME%.csv	Sep_max_cell_size	0.9 quantile value used for normalization of nuclear size used in the separated trajectory case
data_thresholds_4_bins %DATETIME%.csv	div prediction for NS window 0.25	whether the cell was predicted to divide in this window
data_thresholds_4_bins %DATETIME%.csv	div prediction for NS window 0.5	whether the cell was predicted to divide in this window
data_thresholds_4_bins %DATETIME%.csv	div prediction for NS window 0.75	whether the cell was predicted to divide in this window
data_thresholds_4_bins %DATETIME%.csv	div prediction for NS window 1.	whether the cell was predicted to divide in this window
data_thresholds_4_bins %DATETIME%.csv	div	whether the cell actually divided asymmetrically
features %DATETIME%.csv		this file includes the feature values and titles extracted for each cell, rows are cells and columns are features
oneByoneFeatures %DATETIME%.csv	Column A	index of feature
oneByoneFeatures %DATETIME%.csv	Column B	name of feature
oneByoneFeatures %DATETIME%.csv	Column C	prediction accuracy
oneByoneFeatures %DATETIME%.csv	Column D	threshold found to best separate the data into divided and undivided
oneByoneFeatures %DATETIME%.csv	Column E	mann-whitney's pval
oneByoneFeatures %DATETIME%.csv	Column F	FDR Benjamini Hochberg correction
