## Supplementary material for "Patterning and growth are coordinated early in the cell cycle": Code for trajectory analysis: 20220221 Divisions in hydroxy vs no hydroxy.xlsx

### Sheet: Sheet1
ExpID	treatment	cellfile	cell	asym	sym	end	divides?	sym/asym
Exp09212	hydroxy	left	cell1	NA	17	NA	Y	sym
Exp09212	hydroxy	left	cell1a	36	NA	NA	Y	asym
Exp09212	hydroxy	left	cell1b	32	NA	NA	Y	asym
Exp09212	hydroxy	left	cell2	19	NA	NA	Y	asym
Exp09212	hydroxy	left	cell3	36	NA	NA	Y	asym
Exp09212	hydroxy	left	cell4	38	NA	NA	Y	asym
Exp09212	hydroxy	left	cell5	29	NA	NA	Y	asym
Exp09212	hydroxy	upperleft	cell1	NA	31	NA	Y	sym
Exp09212	hydroxy	upperleft	cell1a	NA	NA	47	N
Exp09212	hydroxy	upperleft	cell1b	NA	NA	47	N
Exp09212	hydroxy	upperleft	cell2	26	NA	NA	Y	asym
Exp09212	hydroxy	upperleft	cell3	25	NA	NA	Y	asym
Exp09212	hydroxy	upperleft	cell4	23	NA	NA	Y	asym
Exp09212	hydroxy	upperleft	cell5	24	NA	NA	Y	asym
Exp09212	hydroxy	top	cell1	29	NA	NA	Y	asym
Exp09212	hydroxy	top	cell2	19	NA	NA	Y	asym
Exp09212	hydroxy	top	cell3	25	NA	NA	Y	asym
Exp09212	hydroxy	top	cell4	21	NA	NA	Y	asym
Exp09212	hydroxy	top	cell5	NA	NA	47	N
Exp09212	hydroxy	upperright	cell1	NA	24	NA	Y	sym
Exp09212	hydroxy	upperright	cell1a	NA	NA	47	N
Exp09212	hydroxy	upperright	cell1b	39	NA	NA	Y	asym
Exp09212	hydroxy	upperright	cell2	26	NA	NA	Y	asym
Exp09212	hydroxy	upperright	cell3	22	NA	NA	Y	asym
Exp09212	hydroxy	upperright	cell4	28	NA	NA	Y	asym
Exp09212	hydroxy	upperright	cell5	19	NA	NA	Y	asym
Exp09212	hydroxy	right	cell1	NA	26	NA	Y	sym
Exp09212	hydroxy	right	cell1a	NA	NA	47	N
Exp09212	hydroxy	right	cell1b	43	NA	NA	Y	asym
Exp09212	hydroxy	right	cell2	46	NA	NA	Y	asym
Exp09212	hydroxy	right	cell3	19	NA	NA	Y	asym
Exp09212	hydroxy	right	cell4	31	NA	NA	Y	asym
Exp09212	hydroxy	right	cell5	NA	14	NA	Y	sym
Exp09212	hydroxy	right	cell5a	29	NA	NA	Y	asym
Exp09212	hydroxy	right	cell5b	28	NA	NA	Y	asym
Exp09210	no hydroxy	left	cell1	NA	23	NA	Y	sym
Exp09210	no hydroxy	left	cell1a	NA	NA	45	N
Exp09210	no hydroxy	left	cell1b	41	NA	NA	Y	asym
Exp09210	no hydroxy	left	cell2	NA	10	NA	Y	sym
Exp09210	no hydroxy	left	cell2a	26	NA	NA	Y	asym
Exp09210	no hydroxy	left	cell2b	22	NA	NA	Y	asym
Exp09210	no hydroxy	left	cell3	22	NA	NA	Y	asym
Exp09210	no hydroxy	left	cell4	22	NA	NA	Y	asym
Exp09210	no hydroxy	left	cell5	NA	14	NA	Y	sym
Exp09210	no hydroxy	left	cell5a	28	NA	NA	Y	asym
Exp09210	no hydroxy	left	cell5b	28	NA	NA	Y	asym
Exp09210	no hydroxy	upperleft	cell1	NA	36	NA	Y	sym
Exp09210	no hydroxy	upperleft	cell1a	NA	NA	45	N
Exp09210	no hydroxy	upperleft	cell1b	NA	NA	45	N
Exp09210	no hydroxy	upperleft	cell2	26	NA	NA	Y	asym
Exp09210	no hydroxy	upperleft	cell3	17	NA	NA	Y	asym
Exp09210	no hydroxy	upperleft	cell4	NA	12	NA	Y	sym
Exp09210	no hydroxy	upperleft	cell4a	27	NA	NA	Y	asym
Exp09210	no hydroxy	upperleft	cell4b	26	NA	NA	Y	asym
Exp09210	no hydroxy	upperleft	cell5	NA	15	NA	Y	sym
Exp09210	no hydroxy	upperleft	cell5a	31	NA	NA	Y	asym
Exp09210	no hydroxy	upperleft	cell5b	29	NA	NA	Y	asym
Exp09210	no hydroxy	upperright	cell1	NA	24	NA	Y	sym
Exp09210	no hydroxy	upperright	cell1a	NA	NA	46	N
Exp09210	no hydroxy	upperright	cell1b	42	NA	NA	Y	asym
Exp09210	no hydroxy	upperright	cell2	19	NA	NA	Y	asym
Exp09210	no hydroxy	upperright	cell3	NA	14	NA	Y	sym
Exp09210	no hydroxy	upperright	cell3a	28	NA	NA	Y	asym
Exp09210	no hydroxy	upperright	cell3b	27	NA	NA	Y	asym
Exp09210	no hydroxy	upperright	cell4	NA	12	NA	Y	sym
Exp09210	no hydroxy	upperright	cell4a	25	NA	NA	Y	asym
Exp09210	no hydroxy	upperright	cell4b	26	NA	NA	Y	asym
Exp09210	no hydroxy	upperright	cell5	NA	8	NA	Y	sym
Exp09210	no hydroxy	upperright	cell5a	23	NA	NA	Y	asym
Exp09210	no hydroxy	upperright	cell5b	29	NA	NA	Y	asym
Exp09210	no hydroxy	right	cell1	NA	15	NA	Y	sym
Exp09210	no hydroxy	right	cell1a	32	NA	NA	Y	asym
Exp09210	no hydroxy	right	cell1b	31	NA	NA	Y	asym
Exp09210	no hydroxy	right	cell2	23	NA	NA	Y	asym
Exp09210	no hydroxy	right	cell3	22	NA	NA	Y	asym
Exp09210	no hydroxy	right	cell4	NA	14	NA	Y	sym
Exp09210	no hydroxy	right	cell4a	28	NA	NA	Y	asym
Exp09210	no hydroxy	right	cell4b	31	NA	NA	Y	asym
Exp09210	no hydroxy	right	cell5	NA	14	NA	Y	sym
Exp09210	no hydroxy	right	cell5a	28	NA	NA	Y	asym
Exp09210	no hydroxy	right	cell5b	27	NA	NA	Y	asym
Exp09210	no hydroxy	lowerleft	cell1	NA	21	NA	Y	sym
Exp09210	no hydroxy	lowerleft	cell1a	NA	NA	45	N
Exp09210	no hydroxy	lowerleft	cell1b	NA	38	NA	Y	sym
Exp09210	no hydroxy	lowerleft	cell2	24	NA	NA	Y	asym
Exp09210	no hydroxy	lowerleft	cell3	22	NA	NA	Y	asym
Exp09210	no hydroxy	lowerleft	cell4	18	NA	NA	Y	asym
Exp09210	no hydroxy	lowerleft	cell5	16	NA	NA	Y	asym
Exp09213	hydroxy	left	cell1	24	NA	NA	Y	asym
Exp09213	hydroxy	left	cell2	41	NA	NA	Y	asym
Exp09213	hydroxy	left	cell3	19	NA	NA	Y	asym
Exp09213	hydroxy	left	cell4	24	NA	NA	Y	asym
Exp09213	hydroxy	left	cell5	NA	NA	48	N
Exp09213	hydroxy	upperleft	cell1	19	NA	NA	Y	asym
Exp09213	hydroxy	upperleft	cell2	18	NA	NA	Y	asym
Exp09213	hydroxy	upperleft	cell3	NA	NA	48	N
Exp09213	hydroxy	upperleft	cell4	44	NA	NA	Y	asym
Exp09213	hydroxy	upperleft	cell5	NA	NA	48	N
Exp09213	hydroxy	upperright	cell1	NA	31	NA	Y	sym
Exp09213	hydroxy	upperright	cell1a	NA	NA	48	N
Exp09213	hydroxy	upperright	cell1b	NA	NA	48	N
Exp09213	hydroxy	upperright	cell2	23	NA	NA	Y	asym
Exp09213	hydroxy	upperright	cell3	47	NA	NA	Y	asym
Exp09213	hydroxy	upperright	cell4	43	NA	NA	Y	asym
Exp09213	hydroxy	upperright	cell5	33	NA	NA	Y	asym
Exp09213	hydroxy	right	cell1	NA	32	NA	Y	sym
Exp09213	hydroxy	right	cell1a	NA	NA	48	N
Exp09213	hydroxy	right	cell1b	NA	NA	48	N
Exp09213	hydroxy	right	cell2	23	NA	NA	Y	asym
Exp09213	hydroxy	right	cell3	16	NA	NA	Y	asym
Exp09213	hydroxy	right	cell4	45	NA	NA	Y	asym
Exp09213	hydroxy	right	cell5	20	NA	NA	Y	asym
Exp09215	no hydroxy	left	cell1	NA	6	NA	Y	sym
Exp09215	no hydroxy	left	cell1a	NA	NA	48	N
Exp09215	no hydroxy	left	cell1b	NA	NA	48	N
Exp09215	no hydroxy	left	cell2	29	NA	NA	Y	asym
Exp09215	no hydroxy	left	cell3	29	NA	NA	Y	asym
Exp09215	no hydroxy	left	cell4	NA	22	NA	Y	sym
Exp09215	no hydroxy	left	cell4a	44	NA	NA	Y	asym
Exp09215	no hydroxy	left	cell4b	41	NA	NA	Y	asym
Exp09215	no hydroxy	left	cell5	27	NA	NA	Y	asym
Exp09215	no hydroxy	upperleft	cell1	NA	25	NA	Y	sym
Exp09215	no hydroxy	upperleft	cell1a	NA	NA	48	N
Exp09215	no hydroxy	upperleft	cell1b	NA	NA	48	N
Exp09215	no hydroxy	upperleft	cell2	NA	27	NA	Y	sym
Exp09215	no hydroxy	upperleft	cell2a	47	NA	NA	Y	asym
Exp09215	no hydroxy	upperleft	cell2b	NA	NA	48	N
Exp09215	no hydroxy	upperleft	cell3	27	NA	NA	Y	asym
Exp09215	no hydroxy	upperleft	cell4	27	NA	NA	Y	asym
Exp09215	no hydroxy	upperleft	cell5	27	NA	NA	Y	asym
Exp09215	no hydroxy	upperright	cell1	NA	NA	48	N
Exp09215	no hydroxy	upperright	cell2	NA	24	NA	Y	sym
Exp09215	no hydroxy	upperright	cell2a	42	NA	NA	Y	asym
Exp09215	no hydroxy	upperright	cell2b	48	NA	NA	Y	asym
Exp09215	no hydroxy	upperright	cell3	26	NA	NA	Y	asym
Exp09215	no hydroxy	upperright	cell4	28	NA	NA	Y	asym
Exp09215	no hydroxy	upperright	cell5	28	NA	NA	Y	asym
Exp09215	no hydroxy	right	cell1	NA	23	NA	Y	sym
Exp09215	no hydroxy	right	cell1a	47	NA	NA	Y	asym
Exp09215	no hydroxy	right	cell1b	43	NA	NA	Y	asym
Exp09215	no hydroxy	right	cell2	26	NA	NA	Y	asym
Exp09215	no hydroxy	right	cell3	25	NA	NA	Y	asym
Exp09215	no hydroxy	right	cell4	24	NA	NA	Y	asym
Exp09215	no hydroxy	right	cell5	24	NA	NA	Y	asym
Exp09216	no hydroxy	left	cell1	NA	34	NA	Y	sym
Exp09216	no hydroxy	left	cell1a	NA	NA	48	N
Exp09216	no hydroxy	left	cell1b	NA	NA	48	N
Exp09216	no hydroxy	left	cell2	29	NA	NA	Y	asym
Exp09216	no hydroxy	left	cell3	26	NA	NA	Y	asym
Exp09216	no hydroxy	left	cell4	27	NA	NA	Y	asym
Exp09216	no hydroxy	left	cell5	NA	17	NA	Y	sym
Exp09216	no hydroxy	left	cell5a	38	NA	NA	Y	asym
Exp09216	no hydroxy	left	cell5b	37	NA	NA	Y	asym
Exp09216	no hydroxy	upperleft	cell1	31	NA	NA	Y	asym
Exp09216	no hydroxy	upperleft	cell2	28	NA	NA	Y	asym
Exp09216	no hydroxy	upperleft	cell3	31	NA	NA	Y	asym
Exp09216	no hydroxy	upperleft	cell4	31	NA	NA	Y	asym
Exp09216	no hydroxy	upperleft	cell5	26	NA	NA	Y	asym
Exp09216	no hydroxy	upperright	cell1	NA	14	NA	Y	sym
Exp09216	no hydroxy	upperright	cell1a	NA	43	NA	Y	sym
Exp09216	no hydroxy	upperright	cell1aa	NA	NA	48	N
Exp09216	no hydroxy	upperright	cell1ab	NA	NA	48	N
Exp09216	no hydroxy	upperright	cell1b	35	NA	NA	Y	asym
Exp09216	no hydroxy	upperright	cell2	27	NA	NA	Y	asym
Exp09216	no hydroxy	upperright	cell3	NA	21	NA	Y	sym
Exp09216	no hydroxy	upperright	cell3a	41	NA	NA	Y	asym
Exp09216	no hydroxy	upperright	cell3b	42	NA	NA	Y	asym
Exp09216	no hydroxy	upperright	cell4	NA	31	NA	Y	sym
Exp09216	no hydroxy	upperright	cell4a	NA	NA	48	N
Exp09216	no hydroxy	upperright	cell4b	NA	NA	48	N
Exp09216	no hydroxy	upperright	cell5	31	NA	NA	Y	asym
Exp09216	no hydroxy	right	cell1	NA	20	NA	Y	sym
Exp09216	no hydroxy	right	cell1a	NA	NA	48	N
Exp09216	no hydroxy	right	cell1b	42	NA	NA	Y	asym
Exp09216	no hydroxy	right	cell2	NA	19	NA	Y	sym
Exp09216	no hydroxy	right	cell2a	41	NA	NA	Y	asym
Exp09216	no hydroxy	right	cell2b	39	NA	NA	Y	asym
Exp09216	no hydroxy	right	cell3	NA	21	NA	Y	sym
Exp09216	no hydroxy	right	cell3a	47	NA	NA	Y	asym
Exp09216	no hydroxy	right	cell3b	41	NA	NA	Y	asym
Exp09216	no hydroxy	right	cell4	NA	21	NA	Y	sym
Exp09216	no hydroxy	right	cell4a	40	NA	NA	Y	asym
Exp09216	no hydroxy	right	cell4b	41	NA	NA	Y	asym
Exp09216	no hydroxy	right	cell5	33	NA	NA	Y	asym
Exp09216	no hydroxy	lowerleft	cell1	NA	21	NA	Y	sym
Exp09216	no hydroxy	lowerleft	cell1a	NA	NA	48	N
Exp09216	no hydroxy	lowerleft	cell1b	46	NA	NA	Y	asym
Exp09216	no hydroxy	lowerleft	cell2	21	NA	NA	Y	asym
Exp09216	no hydroxy	lowerleft	cell3	22	NA	NA	Y	asym
Exp09216	no hydroxy	lowerleft	cell4	NA	22	NA	Y	sym
Exp09216	no hydroxy	lowerleft	cell4a	44	NA	NA	Y	asym
Exp09216	no hydroxy	lowerleft	cell4b	42	NA	NA	Y	asym
Exp09216	no hydroxy	lowerleft	cell5	24	NA	NA	Y	asym
Exp09218	hydroxy	left	cell1	25
Exp09218	hydroxy	left	cell2	30
Exp09218	hydroxy	left	cell3	23
Exp09218	hydroxy	left	cell4	19
Exp09218	hydroxy	left	cell5	16
Exp09218	hydroxy	upperleft	cell1		24
Exp09218	hydroxy	upperleft	cell1a	41
Exp09218	hydroxy	upperleft	cell1b	39
Exp09218	hydroxy	upperleft	cell2	34
Exp09218	hydroxy	upperleft	cell3	19
Exp09218	hydroxy	upperleft	cell4	19
Exp09218	hydroxy	upperleft	cell5	32
Exp09218	hydroxy	upperright	cell1	25
Exp09218	hydroxy	upperright	cell2	23
Exp09218	hydroxy	upperright	cell3	38
Exp09218	hydroxy	upperright	cell4	18
Exp09218	hydroxy	upperright	cell5	33
Exp09218	hydroxy	right	cell1		22
Exp09218	hydroxy	right	cell1a			47
Exp09218	hydroxy	right	cell1b	38
Exp09218	hydroxy	right	cell2	20
Exp09218	hydroxy	right	cell3	16
Exp09218	hydroxy	right	cell4	45
Exp09218	hydroxy	right	cell5	19
Exp09218	hydroxy	lowerright	cell1	28
Exp09218	hydroxy	lowerright	cell2	23
Exp09218	hydroxy	lowerright	cell3	27
Exp09218	hydroxy	lowerright	cell4	19
Exp09218	hydroxy	lowerright	cell5	20
Exp09218	hydroxy	lowerleft	cell1		21
Exp09218	hydroxy	lowerleft	cell1a	42
Exp09218	hydroxy	lowerleft	cell1b	38
Exp09218	hydroxy	lowerleft	cell2	24
Exp09218	hydroxy	lowerleft	cell3	19
Exp09218	hydroxy	lowerleft	cell4		42
Exp09218	hydroxy	lowerleft	cell4a			47
Exp09218	hydroxy	lowerleft	cell4b			47
Exp09218	hydroxy	lowerleft	cell5			47
