## Supplementary material for "Patterning and growth are coordinated early in the cell cycle": Code for trajectory analysis: Exp00160_subdata_sort_20220517.txt

	ExpID	cellfile	parentcell	cell	SHRmean	H2Bmean	normSHR	SCRmean	H2Bmean	normSCR	round	time	asymround	symround	endround	trackfilename
1	Exp00160	left	cell3	cell3	3.78	41.75	0.0905389221556886	7.08	41.75	0.169580838323353	1	0.25	NA	56	NA	tracksyncsef-trn-x0y0-w12_left_cell3_start1_end56_sym_lsmdata-2022-05-16-19-53-48-UTC
2	Exp00160	left	cell3	cell3	3.79	37.71	0.100503845133917	6.9	37.71	0.182975338106603	2	0.5	NA	56	NA	tracksyncsef-trn-x0y0-w12_left_cell3_start1_end56_sym_lsmdata-2022-05-16-19-53-48-UTC
3	Exp00160	left	cell3	cell3	3.91	39.89	0.0980195537728754	6.91	39.89	0.173226372524442	3	0.75	NA	56	NA	tracksyncsef-trn-x0y0-w12_left_cell3_start1_end56_sym_lsmdata-2022-05-16-19-53-48-UTC
4	Exp00160	left	cell3	cell3	3.82	37.45	0.102002670226969	6.71	37.45	0.179172229639519	4	1	NA	56	NA	tracksyncsef-trn-x0y0-w12_left_cell3_start1_end56_sym_lsmdata-2022-05-16-19-53-48-UTC
5	Exp00160	left	cell3	cell3	3.88	38.5	0.100779220779221	6.67	38.5	0.173246753246753	5	1.25	NA	56	NA	tracksyncsef-trn-x0y0-w12_left_cell3_start1_end56_sym_lsmdata-2022-05-16-19-53-48-UTC
6	Exp00160	left	cell3	cell3	3.83	36.58	0.104702022963368	6.64	36.58	0.181519956260251	6	1.5	NA	56	NA	tracksyncsef-trn-x0y0-w12_left_cell3_start1_end56_sym_lsmdata-2022-05-16-19-53-48-UTC
7	Exp00160	left	cell3	cell3	4.02	39.34	0.1021860701576	6.76	39.34	0.171835282155567	7	1.75	NA	56	NA	tracksyncsef-trn-x0y0-w12_left_cell3_start1_end56_sym_lsmdata-2022-05-16-19-53-48-UTC
8	Exp00160	left	cell3	cell3	3.99	37.93	0.105193778012128	6.83	37.93	0.180068547324018	8	2	NA	56	NA	tracksyncsef-trn-x0y0-w12_left_cell3_start1_end56_sym_lsmdata-2022-05-16-19-53-48-UTC
9	Exp00160	left	cell3	cell3	3.86	39.43	0.09789500380421	6.9	39.43	0.174993659650013	9	2.25	NA	56	NA	tracksyncsef-trn-x0y0-w12_left_cell3_start1_end56_sym_lsmdata-2022-05-16-19-53-48-UTC
10	Exp00160	left	cell3	cell3	3.93	36.39	0.107996702390767	6.56	36.39	0.180269304754053	10	2.5	NA	56	NA	tracksyncsef-trn-x0y0-w12_left_cell3_start1_end56_sym_lsmdata-2022-05-16-19-53-48-UTC
11	Exp00160	left	cell3	cell3	4	36.01	0.111080255484588	6.59	36.01	0.183004720910858	11	2.75	NA	56	NA	tracksyncsef-trn-x0y0-w12_left_cell3_start1_end56_sym_lsmdata-2022-05-16-19-53-48-UTC
12	Exp00160	left	cell3	cell3	4.16	37.06	0.112250404749056	6.54	37.06	0.176470588235294	12	3	NA	56	NA	tracksyncsef-trn-x0y0-w12_left_cell3_start1_end56_sym_lsmdata-2022-05-16-19-53-48-UTC
13	Exp00160	left	cell3	cell3	4.37	36.16	0.120851769911504	6.61	36.16	0.182798672566372	13	3.25	NA	56	NA	tracksyncsef-trn-x0y0-w12_left_cell3_start1_end56_sym_lsmdata-2022-05-16-19-53-48-UTC
14	Exp00160	left	cell3	cell3	4.52	35.54	0.12718064153067	6.61	35.54	0.185987619583568	14	3.5	NA	56	NA	tracksyncsef-trn-x0y0-w12_left_cell3_start1_end56_sym_lsmdata-2022-05-16-19-53-48-UTC
15	Exp00160	left	cell3	cell3	4.96	36.91	0.134380926578163	6.54	36.91	0.177187753996207	15	3.75	NA	56	NA	tracksyncsef-trn-x0y0-w12_left_cell3_start1_end56_sym_lsmdata-2022-05-16-19-53-48-UTC
16	Exp00160	left	cell3	cell3	5.21	34.38	0.151541593949971	6.46	34.38	0.187899941826643	16	4	NA	56	NA	tracksyncsef-trn-x0y0-w12_left_cell3_start1_end56_sym_lsmdata-2022-05-16-19-53-48-UTC
17	Exp00160	left	cell3	cell3	5.38	33.34	0.161367726454709	6.32	33.34	0.189562087582483	17	4.25	NA	56	NA	tracksyncsef-trn-x0y0-w12_left_cell3_start1_end56_sym_lsmdata-2022-05-16-19-53-48-UTC
18	Exp00160	left	cell3	cell3	6.1	33.1	0.18429003021148	6.52	33.1	0.196978851963746	18	4.5	NA	56	NA	tracksyncsef-trn-x0y0-w12_left_cell3_start1_end56_sym_lsmdata-2022-05-16-19-53-48-UTC
19	Exp00160	left	cell3	cell3	6.04	33.86	0.178381571175428	6.34	33.86	0.187241582988777	19	4.75	NA	56	NA	tracksyncsef-trn-x0y0-w12_left_cell3_start1_end56_sym_lsmdata-2022-05-16-19-53-48-UTC
20	Exp00160	left	cell3	cell3	6.76	35.22	0.191936399772856	6.4	35.22	0.181714934696195	20	5	NA	56	NA	tracksyncsef-trn-x0y0-w12_left_cell3_start1_end56_sym_lsmdata-2022-05-16-19-53-48-UTC
21	Exp00160	left	cell3	cell3	7.1	34.74	0.204375359815774	6.38	34.74	0.183649971214738	21	5.25	NA	56	NA	tracksyncsef-trn-x0y0-w12_left_cell3_start1_end56_sym_lsmdata-2022-05-16-19-53-48-UTC
22	Exp00160	left	cell3	cell3	8.29	35.78	0.231693683622135	6.51	35.78	0.18194522079374	22	5.5	NA	56	NA	tracksyncsef-trn-x0y0-w12_left_cell3_start1_end56_sym_lsmdata-2022-05-16-19-53-48-UTC
23	Exp00160	left	cell3	cell3	7.69	34.54	0.222640416907933	6.26	34.54	0.181239143022583	23	5.75	NA	56	NA	tracksyncsef-trn-x0y0-w12_left_cell3_start1_end56_sym_lsmdata-2022-05-16-19-53-48-UTC
24	Exp00160	left	cell3	cell3	8.05	35.27	0.228239296852849	6.16	35.27	0.174652679330876	24	6	NA	56	NA	tracksyncsef-trn-x0y0-w12_left_cell3_start1_end56_sym_lsmdata-2022-05-16-19-53-48-UTC
25	Exp00160	left	cell3	cell3	8.83	34.6	0.255202312138728	6.34	34.6	0.183236994219653	25	6.25	NA	56	NA	tracksyncsef-trn-x0y0-w12_left_cell3_start1_end56_sym_lsmdata-2022-05-16-19-53-48-UTC
26	Exp00160	left	cell3	cell3	8.49	32.13	0.264239028944911	6.12	32.13	0.19047619047619	26	6.5	NA	56	NA	tracksyncsef-trn-x0y0-w12_left_cell3_start1_end56_sym_lsmdata-2022-05-16-19-53-48-UTC
27	Exp00160	left	cell3	cell3	8.72	32.3	0.269969040247678	6.27	32.3	0.194117647058824	27	6.75	NA	56	NA	tracksyncsef-trn-x0y0-w12_left_cell3_start1_end56_sym_lsmdata-2022-05-16-19-53-48-UTC
28	Exp00160	left	cell3	cell3	9.02	32.69	0.275925359437137	6.15	32.69	0.188130926888957	28	7	NA	56	NA	tracksyncsef-trn-x0y0-w12_left_cell3_start1_end56_sym_lsmdata-2022-05-16-19-53-48-UTC
29	Exp00160	left	cell3	cell3	9.87	33.52	0.29445107398568	6.16	33.52	0.183770883054893	29	7.25	NA	56	NA	tracksyncsef-trn-x0y0-w12_left_cell3_start1_end56_sym_lsmdata-2022-05-16-19-53-48-UTC
30	Exp00160	left	cell3	cell3	9.96	32.39	0.307502315529484	6.15	32.39	0.189873417721519	30	7.5	NA	56	NA	tracksyncsef-trn-x0y0-w12_left_cell3_start1_end56_sym_lsmdata-2022-05-16-19-53-48-UTC
31	Exp00160	left	cell3	cell3	10.18	32.9	0.309422492401216	6.09	32.9	0.185106382978723	31	7.75	NA	56	NA	tracksyncsef-trn-x0y0-w12_left_cell3_start1_end56_sym_lsmdata-2022-05-16-19-53-48-UTC
32	Exp00160	left	cell3	cell3	10.2	33.03	0.308810172570391	6.3	33.03	0.190735694822888	32	8	NA	56	NA	tracksyncsef-trn-x0y0-w12_left_cell3_start1_end56_sym_lsmdata-2022-05-16-19-53-48-UTC
33	Exp00160	left	cell3	cell3	10.61	34.65	0.306204906204906	6.5	34.65	0.187590187590188	33	8.25	NA	56	NA	tracksyncsef-trn-x0y0-w12_left_cell3_start1_end56_sym_lsmdata-2022-05-16-19-53-48-UTC
34	Exp00160	left	cell3	cell3	10.83	31.01	0.349242179941954	6.65	31.01	0.214446952595937	34	8.5	NA	56	NA	tracksyncsef-trn-x0y0-w12_left_cell3_start1_end56_sym_lsmdata-2022-05-16-19-53-48-UTC
35	Exp00160	left	cell3	cell3	11.37	33.37	0.340725202277495	6.89	33.37	0.206472879832185	35	8.75	NA	56	NA	tracksyncsef-trn-x0y0-w12_left_cell3_start1_end56_sym_lsmdata-2022-05-16-19-53-48-UTC
36	Exp00160	left	cell3	cell3	11.54	33.23	0.347276557327716	7.16	33.23	0.215467950647006	36	9	NA	56	NA	tracksyncsef-trn-x0y0-w12_left_cell3_start1_end56_sym_lsmdata-2022-05-16-19-53-48-UTC
37	Exp00160	left	cell3	cell3	12.16	33.13	0.367038937518865	7.16	33.13	0.216118321762753	37	9.25	NA	56	NA	tracksyncsef-trn-x0y0-w12_left_cell3_start1_end56_sym_lsmdata-2022-05-16-19-53-48-UTC
38	Exp00160	left	cell3	cell3	12.65	33.36	0.379196642685851	7.5	33.36	0.224820143884892	38	9.5	NA	56	NA	tracksyncsef-trn-x0y0-w12_left_cell3_start1_end56_sym_lsmdata-2022-05-16-19-53-48-UTC
39	Exp00160	left	cell3	cell3	12.7	32.94	0.38554948391014	7.85	32.94	0.238312082574378	39	9.75	NA	56	NA	tracksyncsef-trn-x0y0-w12_left_cell3_start1_end56_sym_lsmdata-2022-05-16-19-53-48-UTC
40	Exp00160	left	cell3	cell3	12.7	34.07	0.37276196066921	8.25	34.07	0.242148517757558	40	10	NA	56	NA	tracksyncsef-trn-x0y0-w12_left_cell3_start1_end56_sym_lsmdata-2022-05-16-19-53-48-UTC
41	Exp00160	left	cell3	cell3	13.05	34.53	0.377932232841008	8.99	34.53	0.260353315957139	41	10.25	NA	56	NA	tracksyncsef-trn-x0y0-w12_left_cell3_start1_end56_sym_lsmdata-2022-05-16-19-53-48-UTC
42	Exp00160	left	cell3	cell3	12.75	34.62	0.368284228769497	9.49	34.62	0.274119006354708	42	10.5	NA	56	NA	tracksyncsef-trn-x0y0-w12_left_cell3_start1_end56_sym_lsmdata-2022-05-16-19-53-48-UTC
43	Exp00160	left	cell3	cell3	13.16	34.08	0.386150234741784	10.04	34.08	0.294600938967136	43	10.75	NA	56	NA	tracksyncsef-trn-x0y0-w12_left_cell3_start1_end56_sym_lsmdata-2022-05-16-19-53-48-UTC
44	Exp00160	left	cell3	cell3	13.58	35.18	0.38601478112564	10.29	35.18	0.292495736213758	44	11	NA	56	NA	tracksyncsef-trn-x0y0-w12_left_cell3_start1_end56_sym_lsmdata-2022-05-16-19-53-48-UTC
45	Exp00160	left	cell3	cell3	13.6	35.32	0.385050962627407	10.4	35.32	0.29445073612684	45	11.25	NA	56	NA	tracksyncsef-trn-x0y0-w12_left_cell3_start1_end56_sym_lsmdata-2022-05-16-19-53-48-UTC
46	Exp00160	left	cell3	cell3	14.53	35.46	0.40975747320925	10.93	35.46	0.308234630569656	46	11.5	NA	56	NA	tracksyncsef-trn-x0y0-w12_left_cell3_start1_end56_sym_lsmdata-2022-05-16-19-53-48-UTC
47	Exp00160	left	cell3	cell3	14.36	36	0.398888888888889	11.04	36	0.306666666666667	47	11.75	NA	56	NA	tracksyncsef-trn-x0y0-w12_left_cell3_start1_end56_sym_lsmdata-2022-05-16-19-53-48-UTC
48	Exp00160	left	cell3	cell3	15.66	38.18	0.410162388685176	12.38	38.18	0.324253535882661	48	12	NA	56	NA	tracksyncsef-trn-x0y0-w12_left_cell3_start1_end56_sym_lsmdata-2022-05-16-19-53-48-UTC
49	Exp00160	left	cell3	cell3	14.7	37.27	0.394419103836866	12.85	37.27	0.344781325462839	49	12.25	NA	56	NA	tracksyncsef-trn-x0y0-w12_left_cell3_start1_end56_sym_lsmdata-2022-05-16-19-53-48-UTC
50	Exp00160	left	cell3	cell3	14.86	37.84	0.392706131078224	13.41	37.84	0.35438689217759	50	12.5	NA	56	NA	tracksyncsef-trn-x0y0-w12_left_cell3_start1_end56_sym_lsmdata-2022-05-16-19-53-48-UTC
51	Exp00160	left	cell3	cell3	15.31	36.84	0.415580890336591	13.57	36.84	0.368349619978284	51	12.75	NA	56	NA	tracksyncsef-trn-x0y0-w12_left_cell3_start1_end56_sym_lsmdata-2022-05-16-19-53-48-UTC
52	Exp00160	left	cell3	cell3	15.53	34.97	0.44409493851873	14.12	34.97	0.403774663997712	52	13	NA	56	NA	tracksyncsef-trn-x0y0-w12_left_cell3_start1_end56_sym_lsmdata-2022-05-16-19-53-48-UTC
53	Exp00160	left	cell3	cell3	15.07	34.58	0.435801041064199	13.94	34.58	0.403123192596877	53	13.25	NA	56	NA	tracksyncsef-trn-x0y0-w12_left_cell3_start1_end56_sym_lsmdata-2022-05-16-19-53-48-UTC
54	Exp00160	left	cell3	cell3	13.23	33.86	0.390726520968695	14.39	33.86	0.424985233313644	54	13.5	NA	56	NA	tracksyncsef-trn-x0y0-w12_left_cell3_start1_end56_sym_lsmdata-2022-05-16-19-53-48-UTC
55	Exp00160	left	cell3	cell3	13.56	32.96	0.411407766990291	14.15	32.96	0.429308252427184	55	13.75	NA	56	NA	tracksyncsef-trn-x0y0-w12_left_cell3_start1_end56_sym_lsmdata-2022-05-16-19-53-48-UTC
56	Exp00160	left	cell3	cell3	12.79	40.31	0.317290994790375	9.22	40.31	0.228727362937236	56	14	NA	56	NA	tracksyncsef-trn-x0y0-w12_left_cell3_start1_end56_sym_lsmdata-2022-05-16-19-53-48-UTC
57	Exp00160	left	cell3	cell3a	13.28	37.33	0.355746048754353	9.76	37.33	0.261451915349585	57	14.25	100	NA	NA	tracksyncsef-trn-x0y0-w12_left_cell3a_start57_end100_asym_lsmdata-2022-05-16-20-09-59-UTC
58	Exp00160	left	cell3	cell3a	12.79	36.43	0.351084271205051	11.56	36.43	0.317320889376887	58	14.5	100	NA	NA	tracksyncsef-trn-x0y0-w12_left_cell3a_start57_end100_asym_lsmdata-2022-05-16-20-09-59-UTC
59	Exp00160	left	cell3	cell3a	15.38	28.65	0.536823734729494	13.71	28.65	0.478534031413613	59	14.75	100	NA	NA	tracksyncsef-trn-x0y0-w12_left_cell3a_start57_end100_asym_lsmdata-2022-05-16-20-09-59-UTC
60	Exp00160	left	cell3	cell3a	16.93	30.26	0.559484467944481	14.46	30.26	0.477858559153999	60	15	100	NA	NA	tracksyncsef-trn-x0y0-w12_left_cell3a_start57_end100_asym_lsmdata-2022-05-16-20-09-59-UTC
61	Exp00160	left	cell3	cell3a	18.33	29.81	0.614894330761489	15.66	29.81	0.525327071452533	61	15.25	100	NA	NA	tracksyncsef-trn-x0y0-w12_left_cell3a_start57_end100_asym_lsmdata-2022-05-16-20-09-59-UTC
62	Exp00160	left	cell3	cell3a	15.71	28.94	0.542847270214236	15.11	28.94	0.522114720110574	62	15.5	100	NA	NA	tracksyncsef-trn-x0y0-w12_left_cell3a_start57_end100_asym_lsmdata-2022-05-16-20-09-59-UTC
63	Exp00160	left	cell3	cell3a	15.41	28.32	0.544138418079096	15.58	28.32	0.550141242937853	63	15.75	100	NA	NA	tracksyncsef-trn-x0y0-w12_left_cell3a_start57_end100_asym_lsmdata-2022-05-16-20-09-59-UTC
64	Exp00160	left	cell3	cell3a	15.76	28.46	0.553759662684469	17.1	28.46	0.600843288826423	64	16	100	NA	NA	tracksyncsef-trn-x0y0-w12_left_cell3a_start57_end100_asym_lsmdata-2022-05-16-20-09-59-UTC
65	Exp00160	left	cell3	cell3a	15.27	29.87	0.511215266153331	17.38	29.87	0.581854703716103	65	16.25	100	NA	NA	tracksyncsef-trn-x0y0-w12_left_cell3a_start57_end100_asym_lsmdata-2022-05-16-20-09-59-UTC
66	Exp00160	left	cell3	cell3a	15.81	29.06	0.544046799724708	18.61	29.06	0.640399174122505	66	16.5	100	NA	NA	tracksyncsef-trn-x0y0-w12_left_cell3a_start57_end100_asym_lsmdata-2022-05-16-20-09-59-UTC
67	Exp00160	left	cell3	cell3a	14.73	29.63	0.497131285858927	19.24	29.63	0.64934188322646	67	16.75	100	NA	NA	tracksyncsef-trn-x0y0-w12_left_cell3a_start57_end100_asym_lsmdata-2022-05-16-20-09-59-UTC
68	Exp00160	left	cell3	cell3a	15.08	30.63	0.492327783219066	19.83	30.63	0.647404505386876	68	17	100	NA	NA	tracksyncsef-trn-x0y0-w12_left_cell3a_start57_end100_asym_lsmdata-2022-05-16-20-09-59-UTC
69	Exp00160	left	cell3	cell3a	14.82	28.83	0.514047866805411	20.76	28.83	0.720083246618106	69	17.25	100	NA	NA	tracksyncsef-trn-x0y0-w12_left_cell3a_start57_end100_asym_lsmdata-2022-05-16-20-09-59-UTC
70	Exp00160	left	cell3	cell3a	16.79	29.59	0.567421426157486	21.55	29.59	0.728286583305171	70	17.5	100	NA	NA	tracksyncsef-trn-x0y0-w12_left_cell3a_start57_end100_asym_lsmdata-2022-05-16-20-09-59-UTC
71	Exp00160	left	cell3	cell3a	14.98	31.34	0.477983407785578	23.99	31.34	0.765475430759413	71	17.75	100	NA	NA	tracksyncsef-trn-x0y0-w12_left_cell3a_start57_end100_asym_lsmdata-2022-05-16-20-09-59-UTC
72	Exp00160	left	cell3	cell3a	14.38	30.61	0.469781117281934	22.58	30.61	0.737667428944789	72	18	100	NA	NA	tracksyncsef-trn-x0y0-w12_left_cell3a_start57_end100_asym_lsmdata-2022-05-16-20-09-59-UTC
73	Exp00160	left	cell3	cell3a	15.15	32.16	0.471082089552239	22.36	32.16	0.695273631840796	73	18.25	100	NA	NA	tracksyncsef-trn-x0y0-w12_left_cell3a_start57_end100_asym_lsmdata-2022-05-16-20-09-59-UTC
74	Exp00160	left	cell3	cell3a	14.71	29.87	0.492467358553733	20.53	29.87	0.687311683963843	74	18.5	100	NA	NA	tracksyncsef-trn-x0y0-w12_left_cell3a_start57_end100_asym_lsmdata-2022-05-16-20-09-59-UTC
75	Exp00160	left	cell3	cell3a	16.33	29.94	0.545424181696727	22.14	29.94	0.739478957915832	75	18.75	100	NA	NA	tracksyncsef-trn-x0y0-w12_left_cell3a_start57_end100_asym_lsmdata-2022-05-16-20-09-59-UTC
76	Exp00160	left	cell3	cell3a	15.52	30.11	0.515443374294254	22.71	30.11	0.754234473596812	76	19	100	NA	NA	tracksyncsef-trn-x0y0-w12_left_cell3a_start57_end100_asym_lsmdata-2022-05-16-20-09-59-UTC
77	Exp00160	left	cell3	cell3a	15.2	30.03	0.506160506160506	20.18	30.03	0.671994671994672	77	19.25	100	NA	NA	tracksyncsef-trn-x0y0-w12_left_cell3a_start57_end100_asym_lsmdata-2022-05-16-20-09-59-UTC
78	Exp00160	left	cell3	cell3a	14.68	30.53	0.480838519489027	21.94	30.53	0.718637405830331	78	19.5	100	NA	NA	tracksyncsef-trn-x0y0-w12_left_cell3a_start57_end100_asym_lsmdata-2022-05-16-20-09-59-UTC
79	Exp00160	left	cell3	cell3a	14.9	29.18	0.510623714873201	21.56	29.18	0.738862234407128	79	19.75	100	NA	NA	tracksyncsef-trn-x0y0-w12_left_cell3a_start57_end100_asym_lsmdata-2022-05-16-20-09-59-UTC
80	Exp00160	left	cell3	cell3a	15.36	28.11	0.546424759871932	20.96	28.11	0.745642120241907	80	20	100	NA	NA	tracksyncsef-trn-x0y0-w12_left_cell3a_start57_end100_asym_lsmdata-2022-05-16-20-09-59-UTC
81	Exp00160	left	cell3	cell3a	18.03	28.56	0.631302521008403	20.34	28.56	0.71218487394958	81	20.25	100	NA	NA	tracksyncsef-trn-x0y0-w12_left_cell3a_start57_end100_asym_lsmdata-2022-05-16-20-09-59-UTC
82	Exp00160	left	cell3	cell3a	18.16	26.05	0.697120921305182	21.79	26.05	0.836468330134357	82	20.5	100	NA	NA	tracksyncsef-trn-x0y0-w12_left_cell3a_start57_end100_asym_lsmdata-2022-05-16-20-09-59-UTC
83	Exp00160	left	cell3	cell3a	18.98	26.5	0.71622641509434	23.65	26.5	0.892452830188679	83	20.75	100	NA	NA	tracksyncsef-trn-x0y0-w12_left_cell3a_start57_end100_asym_lsmdata-2022-05-16-20-09-59-UTC
84	Exp00160	left	cell3	cell3a	17.37	26.07	0.666283084004603	25.23	26.07	0.967779056386651	84	21	100	NA	NA	tracksyncsef-trn-x0y0-w12_left_cell3a_start57_end100_asym_lsmdata-2022-05-16-20-09-59-UTC
85	Exp00160	left	cell3	cell3a	19.44	27.86	0.697774587221824	27.73	27.86	0.995333811916727	85	21.25	100	NA	NA	tracksyncsef-trn-x0y0-w12_left_cell3a_start57_end100_asym_lsmdata-2022-05-16-20-09-59-UTC
86	Exp00160	left	cell3	cell3a	18.03	27.36	0.658991228070176	26.93	27.36	0.984283625730994	86	21.5	100	NA	NA	tracksyncsef-trn-x0y0-w12_left_cell3a_start57_end100_asym_lsmdata-2022-05-16-20-09-59-UTC
87	Exp00160	left	cell3	cell3a	19.43	26.97	0.720430107526882	27.62	26.97	1.02410085279941	87	21.75	100	NA	NA	tracksyncsef-trn-x0y0-w12_left_cell3a_start57_end100_asym_lsmdata-2022-05-16-20-09-59-UTC
88	Exp00160	left	cell3	cell3a	17.74	27.51	0.644856415848782	28.58	27.51	1.03889494729189	88	22	100	NA	NA	tracksyncsef-trn-x0y0-w12_left_cell3a_start57_end100_asym_lsmdata-2022-05-16-20-09-59-UTC
89	Exp00160	left	cell3	cell3a	16.52	27.38	0.60336011687363	28.86	27.38	1.05405405405405	89	22.25	100	NA	NA	tracksyncsef-trn-x0y0-w12_left_cell3a_start57_end100_asym_lsmdata-2022-05-16-20-09-59-UTC
90	Exp00160	left	cell3	cell3a	18.87	27.89	0.67658659017569	37.43	27.89	1.34205808533525	90	22.5	100	NA	NA	tracksyncsef-trn-x0y0-w12_left_cell3a_start57_end100_asym_lsmdata-2022-05-16-20-09-59-UTC
91	Exp00160	left	cell3	cell3a	17.8	28.34	0.628087508821454	37.91	28.34	1.33768525052929	91	22.75	100	NA	NA	tracksyncsef-trn-x0y0-w12_left_cell3a_start57_end100_asym_lsmdata-2022-05-16-20-09-59-UTC
92	Exp00160	left	cell3	cell3a	17.3	28.59	0.605106680657573	37.36	28.59	1.30675061210213	92	23	100	NA	NA	tracksyncsef-trn-x0y0-w12_left_cell3a_start57_end100_asym_lsmdata-2022-05-16-20-09-59-UTC
93	Exp00160	left	cell3	cell3a	16.14	28.72	0.561977715877437	37.69	28.72	1.31232590529248	93	23.25	100	NA	NA	tracksyncsef-trn-x0y0-w12_left_cell3a_start57_end100_asym_lsmdata-2022-05-16-20-09-59-UTC
94	Exp00160	left	cell3	cell3a	16.08	28.59	0.562434417628541	39.84	28.59	1.39349422875131	94	23.5	100	NA	NA	tracksyncsef-trn-x0y0-w12_left_cell3a_start57_end100_asym_lsmdata-2022-05-16-20-09-59-UTC
95	Exp00160	left	cell3	cell3a	15.9	28.76	0.552851182197497	40.3	28.76	1.40125173852573	95	23.75	100	NA	NA	tracksyncsef-trn-x0y0-w12_left_cell3a_start57_end100_asym_lsmdata-2022-05-16-20-09-59-UTC
96	Exp00160	left	cell3	cell3a	15.41	29.09	0.529735304228257	39.58	29.09	1.36060501890684	96	24	100	NA	NA	tracksyncsef-trn-x0y0-w12_left_cell3a_start57_end100_asym_lsmdata-2022-05-16-20-09-59-UTC
97	Exp00160	left	cell3	cell3a	15.07	29.58	0.50946585530764	40.42	29.58	1.36646382691007	97	24.25	100	NA	NA	tracksyncsef-trn-x0y0-w12_left_cell3a_start57_end100_asym_lsmdata-2022-05-16-20-09-59-UTC
98	Exp00160	left	cell3	cell3a	13.99	29.19	0.47927372387804	37	29.19	1.2675573826653	98	24.5	100	NA	NA	tracksyncsef-trn-x0y0-w12_left_cell3a_start57_end100_asym_lsmdata-2022-05-16-20-09-59-UTC
99	Exp00160	left	cell3	cell3a	13.73	28.44	0.482770745428973	34.66	28.44	1.21870604781997	99	24.75	100	NA	NA	tracksyncsef-trn-x0y0-w12_left_cell3a_start57_end100_asym_lsmdata-2022-05-16-20-09-59-UTC
100	Exp00160	left	cell3	cell3a	13.02	41.26	0.315559864275327	21.12	41.26	0.511875908870577	100	25	100	NA	NA	tracksyncsef-trn-x0y0-w12_left_cell3a_start57_end100_asym_lsmdata-2022-05-16-20-09-59-UTC
101	Exp00160	left	cell3	cell3b	10.99	36.76	0.298966267682263	10.78	36.76	0.293253536452666	57	14.25	99	NA	NA	tracksyncsef-trn-x0y0-w12_left_cell3b_start57_end99_asym_lsmdata-2022-05-16-20-14-34-UTC
102	Exp00160	left	cell3	cell3b	11.9	30.88	0.385362694300518	12.55	30.88	0.406411917098446	58	14.5	99	NA	NA	tracksyncsef-trn-x0y0-w12_left_cell3b_start57_end99_asym_lsmdata-2022-05-16-20-14-34-UTC
103	Exp00160	left	cell3	cell3b	11.38	29.02	0.392143349414197	17.42	29.02	0.600275671950379	59	14.75	99	NA	NA	tracksyncsef-trn-x0y0-w12_left_cell3b_start57_end99_asym_lsmdata-2022-05-16-20-14-34-UTC
104	Exp00160	left	cell3	cell3b	12.77	26.93	0.474192350538433	21.02	26.93	0.780542146305236	60	15	99	NA	NA	tracksyncsef-trn-x0y0-w12_left_cell3b_start57_end99_asym_lsmdata-2022-05-16-20-14-34-UTC
105	Exp00160	left	cell3	cell3b	12.71	26.52	0.479260935143288	20.85	26.52	0.786199095022625	61	15.25	99	NA	NA	tracksyncsef-trn-x0y0-w12_left_cell3b_start57_end99_asym_lsmdata-2022-05-16-20-14-34-UTC
106	Exp00160	left	cell3	cell3b	12.37	26.34	0.46962794229309	18.64	26.34	0.707668944570995	62	15.5	99	NA	NA	tracksyncsef-trn-x0y0-w12_left_cell3b_start57_end99_asym_lsmdata-2022-05-16-20-14-34-UTC
107	Exp00160	left	cell3	cell3b	12.95	26.14	0.495409334353481	19.44	26.14	0.743687834736037	63	15.75	99	NA	NA	tracksyncsef-trn-x0y0-w12_left_cell3b_start57_end99_asym_lsmdata-2022-05-16-20-14-34-UTC
108	Exp00160	left	cell3	cell3b	13.04	25.54	0.510571652310102	20.03	25.54	0.784259984338293	64	16	99	NA	NA	tracksyncsef-trn-x0y0-w12_left_cell3b_start57_end99_asym_lsmdata-2022-05-16-20-14-34-UTC
109	Exp00160	left	cell3	cell3b	14.07	27.07	0.519763575914296	21.29	27.07	0.786479497598818	65	16.25	99	NA	NA	tracksyncsef-trn-x0y0-w12_left_cell3b_start57_end99_asym_lsmdata-2022-05-16-20-14-34-UTC
110	Exp00160	left	cell3	cell3b	15.64	29.83	0.524304391552129	22.06	29.83	0.739523969158565	66	16.5	99	NA	NA	tracksyncsef-trn-x0y0-w12_left_cell3b_start57_end99_asym_lsmdata-2022-05-16-20-14-34-UTC
111	Exp00160	left	cell3	cell3b	14.94	27.84	0.536637931034483	22.52	27.84	0.808908045977011	67	16.75	99	NA	NA	tracksyncsef-trn-x0y0-w12_left_cell3b_start57_end99_asym_lsmdata-2022-05-16-20-14-34-UTC
112	Exp00160	left	cell3	cell3b	14.53	28.02	0.518558172733762	21.69	28.02	0.774089935760171	68	17	99	NA	NA	tracksyncsef-trn-x0y0-w12_left_cell3b_start57_end99_asym_lsmdata-2022-05-16-20-14-34-UTC
113	Exp00160	left	cell3	cell3b	13.98	28.51	0.490354261662575	20.72	28.51	0.726762539459839	69	17.25	99	NA	NA	tracksyncsef-trn-x0y0-w12_left_cell3b_start57_end99_asym_lsmdata-2022-05-16-20-14-34-UTC
114	Exp00160	left	cell3	cell3b	13.27	27.67	0.479580773400795	20.82	27.67	0.752439465124684	70	17.5	99	NA	NA	tracksyncsef-trn-x0y0-w12_left_cell3b_start57_end99_asym_lsmdata-2022-05-16-20-14-34-UTC
115	Exp00160	left	cell3	cell3b	14.04	28.83	0.486992715920916	23.46	28.83	0.813735691987513	71	17.75	99	NA	NA	tracksyncsef-trn-x0y0-w12_left_cell3b_start57_end99_asym_lsmdata-2022-05-16-20-14-34-UTC
116	Exp00160	left	cell3	cell3b	14.12	29.93	0.471767457400601	24.33	29.93	0.812896759104577	72	18	99	NA	NA	tracksyncsef-trn-x0y0-w12_left_cell3b_start57_end99_asym_lsmdata-2022-05-16-20-14-34-UTC
117	Exp00160	left	cell3	cell3b	13.96	28.13	0.4962673302524	24.25	28.13	0.862068965517241	73	18.25	99	NA	NA	tracksyncsef-trn-x0y0-w12_left_cell3b_start57_end99_asym_lsmdata-2022-05-16-20-14-34-UTC
118	Exp00160	left	cell3	cell3b	16.38	29.27	0.559617355654254	27.24	29.27	0.930645712333447	74	18.5	99	NA	NA	tracksyncsef-trn-x0y0-w12_left_cell3b_start57_end99_asym_lsmdata-2022-05-16-20-14-34-UTC
119	Exp00160	left	cell3	cell3b	16.4	29.27	0.560300649128801	28.91	29.27	0.987700717458148	75	18.75	99	NA	NA	tracksyncsef-trn-x0y0-w12_left_cell3b_start57_end99_asym_lsmdata-2022-05-16-20-14-34-UTC
120	Exp00160	left	cell3	cell3b	17.03	29.91	0.569374791039786	30.84	29.91	1.03109327983952	76	19	99	NA	NA	tracksyncsef-trn-x0y0-w12_left_cell3b_start57_end99_asym_lsmdata-2022-05-16-20-14-34-UTC
121	Exp00160	left	cell3	cell3b	16.21	28.61	0.566585110101363	29.73	28.61	1.03914715134568	77	19.25	99	NA	NA	tracksyncsef-trn-x0y0-w12_left_cell3b_start57_end99_asym_lsmdata-2022-05-16-20-14-34-UTC
122	Exp00160	left	cell3	cell3b	17.36	30.75	0.564552845528455	34.83	30.75	1.13268292682927	78	19.5	99	NA	NA	tracksyncsef-trn-x0y0-w12_left_cell3b_start57_end99_asym_lsmdata-2022-05-16-20-14-34-UTC
123	Exp00160	left	cell3	cell3b	16.81	29.21	0.575487846627867	34.1	29.21	1.16740842177337	79	19.75	99	NA	NA	tracksyncsef-trn-x0y0-w12_left_cell3b_start57_end99_asym_lsmdata-2022-05-16-20-14-34-UTC
124	Exp00160	left	cell3	cell3b	18.16	31.27	0.580748321074512	38.96	31.27	1.2459226095299	80	20	99	NA	NA	tracksyncsef-trn-x0y0-w12_left_cell3b_start57_end99_asym_lsmdata-2022-05-16-20-14-34-UTC
125	Exp00160	left	cell3	cell3b	16.71	29.87	0.559424171409441	38.81	29.87	1.29929695346502	81	20.25	99	NA	NA	tracksyncsef-trn-x0y0-w12_left_cell3b_start57_end99_asym_lsmdata-2022-05-16-20-14-34-UTC
126	Exp00160	left	cell3	cell3b	17.29	31.2	0.554166666666667	39.85	31.2	1.27724358974359	82	20.5	99	NA	NA	tracksyncsef-trn-x0y0-w12_left_cell3b_start57_end99_asym_lsmdata-2022-05-16-20-14-34-UTC
127	Exp00160	left	cell3	cell3b	17.94	31.76	0.564861460957179	40.43	31.76	1.27298488664987	83	20.75	99	NA	NA	tracksyncsef-trn-x0y0-w12_left_cell3b_start57_end99_asym_lsmdata-2022-05-16-20-14-34-UTC
128	Exp00160	left	cell3	cell3b	18.64	29.98	0.621747831887925	43.94	29.98	1.46564376250834	84	21	99	NA	NA	tracksyncsef-trn-x0y0-w12_left_cell3b_start57_end99_asym_lsmdata-2022-05-16-20-14-34-UTC
129	Exp00160	left	cell3	cell3b	18.28	31.15	0.586837881219904	47.18	31.15	1.51460674157303	85	21.25	99	NA	NA	tracksyncsef-trn-x0y0-w12_left_cell3b_start57_end99_asym_lsmdata-2022-05-16-20-14-34-UTC
130	Exp00160	left	cell3	cell3b	18.65	30.22	0.617140966247518	46.88	30.22	1.55129053606883	86	21.5	99	NA	NA	tracksyncsef-trn-x0y0-w12_left_cell3b_start57_end99_asym_lsmdata-2022-05-16-20-14-34-UTC
131	Exp00160	left	cell3	cell3b	17.99	29.89	0.601873536299766	49.08	29.89	1.64202074272332	87	21.75	99	NA	NA	tracksyncsef-trn-x0y0-w12_left_cell3b_start57_end99_asym_lsmdata-2022-05-16-20-14-34-UTC
132	Exp00160	left	cell3	cell3b	17.19	29.54	0.581922816519973	49.37	29.54	1.67129316181449	88	22	99	NA	NA	tracksyncsef-trn-x0y0-w12_left_cell3b_start57_end99_asym_lsmdata-2022-05-16-20-14-34-UTC
133	Exp00160	left	cell3	cell3b	17.99	30.05	0.598668885191348	53.57	30.05	1.78269550748752	89	22.25	99	NA	NA	tracksyncsef-trn-x0y0-w12_left_cell3b_start57_end99_asym_lsmdata-2022-05-16-20-14-34-UTC
134	Exp00160	left	cell3	cell3b	17.26	27.42	0.62946754194019	61.08	27.42	2.22757111597374	90	22.5	99	NA	NA	tracksyncsef-trn-x0y0-w12_left_cell3b_start57_end99_asym_lsmdata-2022-05-16-20-14-34-UTC
135	Exp00160	left	cell3	cell3b	17.49	28.74	0.608559498956159	65.74	28.74	2.28740431454419	91	22.75	99	NA	NA	tracksyncsef-trn-x0y0-w12_left_cell3b_start57_end99_asym_lsmdata-2022-05-16-20-14-34-UTC
136	Exp00160	left	cell3	cell3b	16.69	30.31	0.550643352029033	69.67	30.31	2.29858132629495	92	23	99	NA	NA	tracksyncsef-trn-x0y0-w12_left_cell3b_start57_end99_asym_lsmdata-2022-05-16-20-14-34-UTC
137	Exp00160	left	cell3	cell3b	16.72	29.66	0.56372218476062	74.06	29.66	2.49696561024949	93	23.25	99	NA	NA	tracksyncsef-trn-x0y0-w12_left_cell3b_start57_end99_asym_lsmdata-2022-05-16-20-14-34-UTC
138	Exp00160	left	cell3	cell3b	16.41	29.3	0.560068259385666	70.23	29.3	2.39692832764505	94	23.5	99	NA	NA	tracksyncsef-trn-x0y0-w12_left_cell3b_start57_end99_asym_lsmdata-2022-05-16-20-14-34-UTC
139	Exp00160	left	cell3	cell3b	15.39	29.69	0.518356348939037	65.8	29.69	2.21623442236443	95	23.75	99	NA	NA	tracksyncsef-trn-x0y0-w12_left_cell3b_start57_end99_asym_lsmdata-2022-05-16-20-14-34-UTC
140	Exp00160	left	cell3	cell3b	14.74	28.45	0.518101933216169	65.8	28.45	2.3128295254833	96	24	99	NA	NA	tracksyncsef-trn-x0y0-w12_left_cell3b_start57_end99_asym_lsmdata-2022-05-16-20-14-34-UTC
141	Exp00160	left	cell3	cell3b	14.35	28.55	0.502626970227671	64.75	28.55	2.26795096322242	97	24.25	99	NA	NA	tracksyncsef-trn-x0y0-w12_left_cell3b_start57_end99_asym_lsmdata-2022-05-16-20-14-34-UTC
142	Exp00160	left	cell3	cell3b	13.46	29.73	0.452741338715103	63.63	29.73	2.14026236125126	98	24.5	99	NA	NA	tracksyncsef-trn-x0y0-w12_left_cell3b_start57_end99_asym_lsmdata-2022-05-16-20-14-34-UTC
143	Exp00160	left	cell3	cell3b	12.17	48.05	0.253277835587929	32.29	48.05	0.672008324661811	99	24.75	99	NA	NA	tracksyncsef-trn-x0y0-w12_left_cell3b_start57_end99_asym_lsmdata-2022-05-16-20-14-34-UTC
