## Supplementary material for "Patterning and growth are coordinated early in the cell cycle": Code for trajectory analysis: experiment_info_genotype_points.csv

	ExpID	genotype	points	dex	RunTime	DexStartTime
1	Exp09000	indSHRBeeckman16-5	72	10	2018-05-08-14-49-29	2018-05-08-14-35-00
2	Exp09002	indSHRBeeckman16-5	96	10	2018-05-15-11-02-12	2018-05-15-10-45-00
3	Exp09005	indSHRBeeckman16-5	74	0.1	2018-06-20-15-07-00	2018-06-20-14-50-00
4	Exp09006	indSHRBeeckman16-5	90	0.01	2018-06-25-15-18-00	2018-06-25-14-50-00
5	Exp09007	indSHRBeeckman16-5	96	0.05	2018-06-26-14-25-00	2018-06-26-14-15-00
6	Exp09008	indSHRBeeckman16-5	96	0.05	2018-06-27-16-33-00	2018-06-27-16-00-00
7	Exp09009	indSHRBeeckman16-5	88	0.01	2018-07-02-15-10-52	2018-07-02-14-50-00
8	Exp09011	indSHRBeeckman16-5	85	0.05	2018-17-10-15-24-43	2018-07-10-15-05-00
9	Exp09022	indSHRBeeckman16-5	89	0.03	2018-08-21-17-06-11	2018-08-21-16-35-00
10	Exp09025	indSHRBeeckman16-5	96	0.02	2018-08-28-13-47-24	2018-08-28-13-30-00
11	Exp09055	indSHRBeeckmanshr216-2	89	10	2018-12-18-16-33-34	2018-12-18-16-18-00
12	Exp09059	indSHRBeeckmanshr216-2	96	10	2019-01-15-12-56-35	2019-01-15-12-40-00
13	Exp09062	indSHRBeeckmanshr216-2	91	10	2019-01-23-14-31-02	2019-01-23-14-15-00
14	Exp09063	indSHRBeeckmanshr216-2	75	1	2019-01-28-17-29-11	2019-01-28-17-06-00
15	Exp09065	indSHRBeeckmanshr216-2	85	1	2019-01-30-16-01-34	2019-01-30-15-45-00
16	Exp09068	indSHRBeeckmanshr216-2	96	0.02	2019-02-06-12-45-55	2019-02-06-13-30-00
17	Exp09069	indSHRBeeckmanshr216-2	96	0.02	2019-02-11-14-19-36	2019-02-11-14-05-00
18	Exp09070	indSHRBeeckmanshr216-2	86	0.02	2019-02-12-15-26-53	2019-02-12-15-07-00
19	Exp09072	indSHRBeeckmanshr216-2	83	0.01	2019-02-18-13-41-28	2019-02-18-13-25-00
20	Exp09073	indSHRBeeckmanshr216-2	83	0.01	2019-02-19-13-21-23	2019-02-19-13-15-00
21	Exp09074	indSHRBeeckmanshr216-2	81	0.01	2019-02-20-13-56-17	2019-02-20-13-45-00
22	Exp09076	indSHRBeeckmanshr216-2	96	0.03	2019-02-22-14-54-02	2019-02-22-14-30-00
23	Exp09082	indSHRBeeckman16-2	76	0.03	2019-03-04-15-49-21	2019-03-04-15-35-00
24	Exp09084	indSHRBeeckman16-2	73	0.03	2019-03-06-17-08-42	2019-03-06-15-55-00
25	Exp09094	indSHRBeeckman16-2	87	0.02	2019-04-03-14-13-35	2019-04-03-13-50-00
26	Exp09105	indSHRBeeckman16-2	96	10	2019-05-29-14-24-01	2019-05-29-14-05-00
27	Exp09107	EN7H2BmRFP_indSHRGFP_shr2_12-14	77	10	2019-06-04-14-32-47	2019-06-04-12-58-00
28	Exp09109	indSHRBeeckman16-1	75	10	2019-06-10-16-09-10	2019-06-10-15-55-00
29	Exp09112	indSHRBeeckman16-1	88	10	2019-06-17-15-57-57	2019-06-17-15-34-00
30	Exp09113	indSHRBeeckman16-1	82	10	2019-06-18-15-33-17	2019-06-18-15-13-00
31	Exp09114	indSHRBeeckman16-1	93	10	2019-06-19-16-36-11	2019-06-19-16-22-00
32	Exp09116	indSHRBeeckman16-1	84	0.02	2019-06-25-13-31-53	2019-06-25-13-15-00
33	Exp09117	indSHRBeeckman16-1	96	0.02	2019-06-26-14-56-51	2019-06-26-14-44-00
34	Exp09118	indSHRBeeckman16-1	90	0.02	2019-07-01-15-08-45	2019-07-01-14-55-00
35	Exp09119	indSHRBeeckman16-1	94	0.02	2019-07-02-15-20-08	2019-07-02-15-05-00
36	Exp09120	indSHRBeeckman16-1	96	0.02	2019-07-03-16-50-27	2019-07-03-16-25-00
37	Exp09121	indSHRBeeckman16-1	90	0.03	2019-07-22-14-34-37	2019-07-22-14-18-00
38	Exp09124	indSHRBeeckman16-1	82	0.03	2019-07-29-15-15-14	2019-07-29-15-00-00
39	Exp09126	indSHRBeeckman16-1	92	0.03	2019-07-31-17-27-03	2019-07-31-16-55-00
40	Exp09128	indSHRBeeckman16-1	95	0.05	2019-08-06-14-05-21	2019-08-06-13-40-00
41	Exp09129	indSHRBeeckman16-1	96	0.05	2019-08-07-14-47-06	2019-08-07-14-21-00
42	Exp09131	indSHRBeeckman16-1	96	0.03	2019-08-13-14-23-29	2019-08-13-14-07-00
43	Exp09132	indSHRBeeckman16-1	91	0.03	2019-08-14-16-57-08	2019-08-14-16-31-00
