## Supplementary material for "Patterning and growth are coordinated early in the cell cycle": Code for trajectory analysis: ExperimentMetaData_LightSheet.csv

ExpID	InductionType	Dex Conc.	RunDate	RunTime	DexStartTime
431	Full	40	12/17/18	2018-12-17-13-56-10 *	2018-12-17-13-54-00
453	Full	40	3/25/19	2019-03-25-12-47-50 *	2019-03-25-12-39-00
454	Full	40	3/27/19	2019-03-27-14-19-12 *	2019-03-27-14-06-00
455	Low	0.0355	4/2/19	2019-04-02-11-26-13 *	2019-04-01-17-00-00
456	Low	0.0355	4/4/19	2019-04-04-11-32-40 *	2019-04-03-17-00-00
461	Low	20 (1min)	5/13/19	2019-05-13-13-45-08	2019-05-13-13-39-00
462	Low	20 (1min)	5/15/19	2019-05-15-14-08-28	2019-05-15-14-00-00
469	Low	40 (5sec)	6/5/19	2019-06-05-18-32-15	2019-06-05-17-32-00
481	Full	40	7/29/19	2019-07-29-16-40-06	2019-07-29-16-36-00
483	Full	40	8/7/19	2019-08-07-15-17-49	2019-08-07-15-15-00
484	Full	40	8/12/19	2019-08-12-15-26-02	2019-08-12-15-22-00
486	Full	40	8/19/19	2019-08-19-16-27-06	2019-08-19-15-55-00
488	Full	40	8/26/19	2019-08-26-14-24-05	2019-08-26-14-21-00
515	Full	40	3/9/20	2020_03_09_15_37_40	2020_03_09_15_35_00
